# Efficient production of saffron crocins and picrocrocin in *Nicotiana benthamiana* using a virus-driven system

**DOI:** 10.1101/2019.12.18.880765

**Authors:** Maricarmen Martí, Gianfranco Diretto, Verónica Aragonés, Sarah Frusciante, Oussama Ahrazem, Lourdes Gómez-Gómez, José-Antonio Daròs

## Abstract

Crocins and picrocrocin are glycosylated apocarotenoids responsible, respectively, for the color and the unique taste of the saffron spice, known as red gold due to its high price. Several studies have also shown the health-promoting properties of these compounds. However, their high costs hamper the wide use of these metabolites in the pharmaceutical sector. We have developed a virus-driven system to produce remarkable amounts of crocins and picrocrocin in adult *Nicotiana benthamiana* plants in only two weeks. The system consists of viral clones derived from tobacco etch potyvirus that express specific carotenoid cleavage dioxygenase (CCD) enzymes from *Crocus sativus* and *Buddleja davidii*. Metabolic analyses of infected tissues demonstrated that the sole virus-driven expression of *C. sativus* CsCCD2L or *B. davidii* BdCCD4.1 resulted in the production of crocins, picrocrocin and safranal. Using the recombinant virus that expressed CsCCD2L, accumulations of 0.2% of crocins and 0.8% of picrocrocin in leaf dry weight were reached in only two weeks. In an attempt to improve apocarotenoid content in *N. benthamiana*, co-expression of CsCCD2L with other carotenogenic enzymes, such as *Pantoea ananatis* phytoene synthase (PaCrtB) and saffron β-carotene hydroxylase 2 (BCH2), was performed using the same viral system. This combinatorial approach led to an additional crocin increase up to 0.35% in leaves in which CsCCD2L and PaCrtB were co-expressed. Considering that saffron apocarotenoids are costly harvested from flower stigma once a year, and that *Buddleja* spp. flowers accumulate lower amounts, this system may be an attractive alternative for the sustainable production of these appreciated metabolites.
