## Supplementary tables for "Efficient production of saffron crocins and picrocrocin in *Nicotiana benthamiana* using a virus-driven system"

### Sheet: Suppl. Tab. 1
Table S1.
LC-HRMS of crocins- (A) and picrocrocin-related (B) apocarotenoid levels in infected leaves. Data are avg ± sd of at least three biological replicates; nd (not detected).
Values are reported as fold level between the signal intensities of the apocarotenoid metabolite on the signal intensity of the internal standard (formononetin).
A			TEVDNIb-			B			TEVDNIb-
	Mock	aGFP	CsCCD2L	BdCCD4.1			Mock	aGFP	CsCCD2L	BdCCD4.1
crocetin dialdehyde	nd	nd	0,14±0,01	0,043±0,004		HTCC	nd	nd	0,007±0	0,004±0,001
cis-crocetin	nd	nd	0,01±0	0,003±0,001		picrocrocin isomer 1	nd	nd	0,019±0,004	0,004±0,001
trans-crocetin	nd	nd	0,06±0,01	0,03±0,01		picrocrocin isomer 2	nd	nd	0,001±0	0,001±0
cis-crocin 1	nd	nd	0,01±0	0,01±0,001		picrocrocin isomer unknown	nd	nd	0,018±0,004	0,003±0,001
trans-crocin 1	nd	nd	0,12±0,03	0,11±0,02		picrocrocin-gentibiose-isomer 1	nd	nd	0±0	0±0
trans-crocin 2	nd	nd	1,15±0,11	0,32±0,02		picrocrocin-gentibiose-isomer 2	nd	nd	0±0	0±0
trans-crocin 2'	nd	nd	0,42±0,04	0,13±0,01		picrocrocin-gentibiose-isomer 3	nd	nd	0±0	0±0
cis-crocin 3	nd	nd	0,71±0,03	0,29±0,08		Picrocrocin-derivivative 4	nd	nd	0,001±0,0001	0±0
trans-crocin 3	nd	nd	2,09±0,28	0,43±0,09		Picrocrocin-derivivative 7	nd	nd	0,001±0,0001	0±0
cis-crocin 4	nd	nd	1,16±0,03	0,48±0,14		Picrocrocin-derivivative 9	nd	nd	0±0	0±0
trans-crocin 4	nd	nd	0,04±0,01	0,007±0,001
cis-crocin 5	nd	nd	0,85±0,03	0,49±0,12
trans-crocin 5	nd	nd	0,02±0,01	nd
trans-crocin 6	nd	nd	0,007±0,002	nd
trans-crocin 7	nd	nd	0,013±0,003	nd
trans-crocin 8	nd	nd	0,009±0,002	nd

### Sheet: Suppl. Tab. 2
Table S2.
Relative abundance, as % on the total, of apocarotenoid levels in CsCCD2L and BdCCD4.1 leaves. (A) crocins-related metabolites and (B) picrocrocin-related metabolites.
		TEVDNIb-					TEVDNIb-
A		CsCCD2L	BdCCD4.1		B		CsCCD2L	BdCCD4.1
	crocetin dialdehyde	2.00473	1.83091			HTCC	14.609	32.3144
	cis-crocetin	0.0767187	0.139091			picrocrocin isomer 1	39.4939	32.4355
	trans-crocetin	0.944749	1.29467			picrocrocin isomer 2	3.05071	7.55709
	cis-crocin 1	0.149195	0.369763			picrocrocin isomer unknown	36.4401	25.0104
	trans-crocin 1	1.71898	4.5238			picrocrocin-gentibiose-isomer 1	0.109664	0.0562802
	trans-crocin 2	16.8447	13.6828			picrocrocin-gentibiose-isomer 2	0.111277	0.0546124
	trans-crocin 2'	6.18841	5.46178			picrocrocin-gentibiose-isomer 3	0.0671321	0.0761432
	cis-crocin 3	10.4808	12.5381			Picrocrocin-derivivative 4	3.00966	1.22117
	trans-crocin 3	30.738	18.3137			Picrocrocin-derivivative 7	3.00966	1.22117
	cis-crocin 4	17.0427	20.6248			Picrocrocin-derivivative 9	0.0988938	0.0531569
	trans-crocin 4	0.571154	0.2997
	cis-crocin 5	12.5373	20.9208
	trans-crocin 5	0.270881	-
	trans-crocin 6	0.108819	-
	trans-crocin 7	0.186414	-
	trans-crocin 8	0.136484	-

### Sheet: Suppl. Tab. 3
Table S3.
LC-HRMS of carotenoid- (A), chlorophyll-related (B), and tocochromanols and quinones (C) levels in infected leaves.
Data are avg ± sd of at least three biological replicates, nd (not detected).
Values are reported as fold level between the signal intensities of the apocarotenoid metabolite on the signal intensity of the internal standard (a-tocopherol acetate).
Asterisks indicate significant differences according a t-test (pValue: *<0.05; **<0.01) carried out in the comparison Not infected vs GFP, CCD2L vs GFP and CCD4.1 vs GFP.
A			TEVDNIb-			B			TEVDNIb-
	Mock	aGFP	CsCCD2L	BdCCD4.1			Mock	aGFP	CsCCD2L	BdCCD4.1
phytoene	0,21±0,02	0,06±0,02**	3,1±0,29**	1,46±0,25**		chlorophyll a	0,98±0,11	0,62±0,08*	0,75±0,17	0,68±0,07
phytofluene	0,16±0,02	0,06±0,01**	0,66±0,16**	0,31±0,05**		chlorophyll b	1,18±0,18	0,82±0,02	0,91±0,18	0,83±0,06
a-carotene	0,06±0	0,06±0,01	0,13±0,04	0,08±0,01		chlorophyll derivatives	0,28±0,02	0,27±0,02	0,32±0,11	0,24±0,05
lutein	1,27±0,15	0,85±0,03*	0,41±0,08*	0,6±0,05*
b-carotene	0,71±0,1	0,49±0,03**	0,52±0,1	0,48±0,05
zeaxanthin	0,6±0,1	0,71±0,2	0,22±0,03**	0,38±0,02**
violaxanthin	0,5±0,06	0,28±0,02**	0,3±0,05	0,32±0,03
neoxanthin	0,044±0,005	0,04±0,003	0,04±0,01	0,039±0,002
other carotenoids	0,04±0,01	0,04±0,004	0,05±0,01	0,04±0,02
C			TEVDNIb-
	Mock	aGFP	CsCCD2L	BdCCD4.1
a-tocopherol	0,94±0,13	1,03±0,14	1,12±0,22	0,97±0,12
b-/g-tocopherol	0,01±0	0,01±0,002	0,02±0**	0,02±0,01*
d-tocopherol	0±0	0,0033±0,001	0,01±0	0±0
a-tocotrienol	0,31±0,02	0,29±0,02	0,3±0,06	0,25±0,03
b-/g-tocotrienol	0±0	0,001±0,0003	nd	0,001±0,0002
d-tocotrienol	0±0	0,002±0,0004**	0±0	0,001±0,0001*
a-tocopherol quinone	0±0	0,0037±0,001	0,01±0**	0,01±0,002*
menaquinone-8	0,03±0	0,03±0,01	0,07±0,01**	0,07±0,01**
phylloquinone	0,63±0,16	0,87±0,13	0,81±0,19	0,73±0,18
plastoquinol-9	0±0	0,0021±0,0005	0±0	0,00226±0,0005
plastoquinone	0,19±0,03	0,11±0,02*	0,07±0,01**	0,08±0,01**
ubiquinone-10	0,03±0	0,02±0,003*	0,03±0,01	0,0261±0,004

### Sheet: Suppl. Tab. 4
Table S4.
LC-HRMS of crocins- (A) and picrocrocin and safranal (B) apocarotenoid levels in infected leaves.
Data are avg ± sd of at least three biological replicates; nd (not detected).
Values are reported as absolute amounts (in mg/g DW) by using authentical standards and external calibration curves.
Asterisks indicate significant differences according a t-test (pValue: *<0.05; **<0.01) carried out in the comparisons CsCCD2L vs CsCCD2L+PaCrtB, CsCCD2L+CsBCH2 or CsCCD2L+CsLTP1.
A							B
mg/g DW		TEV∆NIb-					mg/g DW		TEV∆NIb-
	aGFP	CsCCD2L	PaCrtB	CsBCH2	CsLTP1			aGFP	CsCCD2L	PaCrtB	CsBCH2	CsLTP1
cis-crocetin	nd	0,03±0,01	0,003±0,001**	0,01±0**	0,02±0*		picrocrocin	nd	6,87±0,07	6,91±0,62	4,29±0,71	2,3±0,21**
trans-crocetin	nd	0,2±0,04	0,036±0,004**	0,07±0,01**	0,13±0,03		safranal	nd	4,41±0,24	0,94±0,24	0,51±0,06	0,43±0,08**
cis-crocin 1	nd	0,06±0,01	0,04±0,01**	0,05±0,01	0,09±0
trans-crocin 1	nd	0,33±0,04	0,27±0,02	0,38±0,04	0,36±0,11
cis-crocin 2+2'	nd	0,21±0,01	0,17±0,02*	0,12±0,02**	0,02±0**
trans-crocin 2	nd	0,74±0,03	0,59±0,04**	0,4±0,05**	0,07±0,01**
trans-crocin 2'	nd	0,06±0,01	0,45±0,05**	0,51±0,06**	0,39±0,08*
cis-crocin 3	nd	0,05±0	0,19±0,02**	0,14±0,01**	0,02±0**
trans-crocin 3	nd	0,1±0,04	1,15±0,07**	0,74±0,08**	0,09±0
cis-crocin 4	nd	0,01±0	0,21±0,02**	0,15±0,02**	0,05±0,01*
trans-crocin 4	nd	0,01±0	0,09±0,01**	0,05±0,01*	0±0*
cis-crocin 5	nd	0,03±0,01	0,29±0,05**	0,29±0,03**	0,22±0,03*
trans-crocin 5	nd	nd	0,008±0,002**	0,004±0**	nd
Total crocins	nd	1,83±0,2	3,49±0,33**	2,92±0,33**	1,47±0,29
